# Histone lactylation H3K18la and acetylation H3K27ac encode two separable epigenomic features for enhancer regulation

**DOI:** 10.64898/2026.04.14.718598

**Authors:** Tetsuro Komatsu, Takeshi Inagaki

## Abstract

Histone lactylation H3K18la marks tissue-specific enhancers in combination with H3K27ac. It remains unclear whether and how these modifications differ. In this study, we dissected the specific roles of H3K18la- and H3K27ac-marked regions. We found that H3K18la predominantly localized at non-promoter regions with lineage-specific transcription factors and was strongly associated with enhancer activity and p300/CBP dependency. In contrast, H3K27ac was largely independent of these features; however, H3K27ac-occupied regions were selectively bound by the super-enhancer-enriched transcriptional coactivators BRD4 and MED1 and were responsible for gene expression involving liquid–liquid phase separation. The genomic regions covered by both H3K18la and H3K27ac best overlapped with super-enhancers. Thus, our study suggests that p300/CBP-dependent enhancer potential and BRD4/MED1-mediated enhancer cooperativity are separately encoded by H3K18la and H3K27ac, respectively, and exert synergistic enhancer activation when combined. Although the characteristics of H3K18la were similar to those of N-terminal acetylation of H2B (H2BNTac), a recently described enhancer signature, we found distinct genomic distributions of these marks. Collectively, our findings will advance the current understanding of how histone modifications establish enhancer landscapes.
