## Supplementary material for "Histone lactylation H3K18la and acetylation H3K27ac encode two separable epigenomic features for enhancer regulation": Table

### Sheet: TableS1
Table S1. Public omics datasets used in this study
Cell type	Target	Reference	Accession (GSE/SRP)	Accession (GSM/SRR)	First appearance
Adipocytes	ATAC-seq	Patrick et al.	GSE223050	GSM6840554	Figure 1A
				GSM6840555
				GSM6840556
	H3K18la	Galle et al.	GSE195860	GSM6267414	Figure 1A
				GSM6267415
	H3K27ac	Galle et al.	GSE195860	GSM6267416	Figure 1A
				GSM6267417
	H3K4me3	Hinte et al.	GSE262213	GSM8160036	Figure 1A
				GSM8160038
				GSM8160039
	H3K4me1	Hinte et al.	GSE262213	GSM8160028	Figure 1A
				GSM8160030
				GSM8160031
	H3K27me3	Hinte et al.	GSE262213	GSM8160012	Figure 1A
				GSM8160014
				GSM8160015
	PPARG	Roh et al.	GSE153120	GSM4634568	Figure 1A
mESCs	ATAC-seq	Corces et al.	SRP103230	SRR5427852	Figure 2A
				SRR5427853
	H3K18la (Primed)	Galle et al.	GSE195860	GSM5852224	Figure 2A
				GSM5852225
	H3K18la (Naïve)	Galle et al.	GSE195860	GSM6267404	Figure S2C
				GSM6267405
	H3K27ac (Primed)	Galle et al.	GSE195860	GSM6267410	Figure 2A
	H3K4me3	Galle et al.	GSE195860	GSM5852228	Figure 2A
				GSM5852229
	H3K4me1	Kloet et al.	GSE117289	GSM3290451	Figure S2A
	p300	Creyghton et al.	GSE24165	GSM594600	Figure 2A
				GSM594601
	BRD4	Tafessu et al.	GSE186687	GSM5658966	Figure 2A
	BRG1	Chronis et al.	GSE90895	GSM2417177	Figure 2A
	KLF4	Chronis et al.	GSE90895	GSM2417144	Figure 2A
	ESRRB	Chronis et al.	GSE90895	GSM2417188	Figure 2A
	NR5A2 (GFP-tagged)	Atlasi et al.	GSE92412	GSM2429232	Figure 2A
				GSM2429234
	H3K18ac	Martire et al.	GSE114551	GSM3507408	Figure S2B
	H3K18ac	Zhang et al.	GSE141525	GSM4303814	Figure S2B
				GSM4303815
	OCT4	Chronis et al.	GSE90895	GSM2417142	Figure S2D
	SOX2	Chronis et al.	GSE90895	GSM2417143	Figure S2D
	NANOG	Chronis et al.	GSE90895	GSM2417187	Figure S2D
	MYC	Chronis et al.	GSE90895	GSM2417145	Figure S2D
	ATAC-seq (Control)	Narita et al.	GSE146328	GSM4378032	Figure 3A
				GSM4378033
	ATAC-seq (A-485)	Narita et al.	GSE146328	GSM4378036	Figure 3A
				GSM4378037
	Pol II (Control)	Narita et al.	GSE146328	GSM4377980	Figure 3C
				GSM4377981
	Pol II (A-485)	Narita et al.	GSE146328	GSM4377988	Figure 3C
				GSM4377989
	EU-seq (Control)	Narita et al.	GSE146328	GSM4378050	Figure 3C
				GSM4378051
				GSM4378052
	EU-seq (A-485)	Narita et al.	GSE146328	GSM4378056	Figure 3C
				GSM4378057
				GSM4378058
	H3K27ac (Control)	Narita et al.	GSE146328	GSM4804188	Figure S2F
				GSM4804189
	H3K27ac (A-485)	Narita et al.	GSE146328	GSM4804192	Figure S2F
				GSM4804193
	STARR-seq	Peng et al.	GSE143546	GSM4261633	Figure 4A
				GSM4261634
	SMC1	Kagey et al.	GSE22557	GSM560341	Figure 5A
				GSM560342
	MED1	Sun et al.	GSE178852	GSM5399136	Figure 5A
				GSM5399137
	Pol II (Control)	Sabari et al.	GSE112808	GSM3084074	Figure 5E
	Pol II (1,6-HD)	Sabari et al.	GSE112808	GSM3084071	Figure 5E
	Pol II (Control)	Narita et al.	GSE146328	GSM4378024	Figure 5E
				GSM4378025
	Pol II (JQ1)	Narita et al.	GSE146328	GSM4378030	Figure 5E
				GSM4378031
	MED1 (Control)	Finley et al.	GSE95642	GSM2345249	Figure S3A
	MED1 (JQ1)	Finley et al.	GSE95642	GSM2345253	Figure S3A
	H2BK5ac (D5H1S)	Narita et al.	GSE186349	GSM5645993	Figure 6A
				GSM5645994
				GSM5645995
				GSM5645996
	H2BK12ac	Narita et al.	GSE186349	GSM5646004	Figure 6A
				GSM5646005
	H2BK16ac	Narita et al.	GSE186349	GSM5646009
				GSM5646010	Figure 6A
	H2BK20ac (D709W)	Narita et al.	GSE186349	GSM5646016	Figure 6A
	HBO1	Zhang et al.	GSE282178	GSM8637570	Figure S5A
				GSM8637571
	HDAC1	Whyte et al.	GSE27844	GSM687277	Figure S5C
				GSM687278
	HDAC2	Whyte et al.	GSE27844	GSM687279	Figure S5C
				GSM687280
	HDAC3	Zylicz et al.	GSE116480	GSM3428919	Figure S5C
	H3K27ac (WT)	Zylicz et al.	GSE116480	GSM3266997	Figure S5E
				GSM3267005
	H3K27ac (HDAC3 KO)	Zylicz et al.	GSE116480	GSM3266978	Figure S5E
				GSM3266987

### Sheet: TableS2
Table S2. Hit lists of TF motif analysis (top 10)
Figure 1C				Figure 2C
Cluster A1	Best Match TF	p-value		Cluster B1	Best Match TF	p-value
	CEBPD	1e-353			KLF4	1e-344
	PPARa	1e-326			Nr5a2	1e-283
	BOS1	1e-263			WRKY62	1e-282
	GRE	1e-260			PITX2	1e-256
	AR-halfsite	1e-239			Ap1	1e-252
	ZFX	1e-235			EBF3	1e-245
	TEAD	1e-216			LYS14	1e-244
	CG5213	1e-214			SF2	1e-244
	NRF1	1e-210			BRUNOL5	1e-234
	br	1e-189			SP1	1e-229
Cluster A2	Best Match TF	p-value		Cluster B2	Best Match TF	p-value
	Elk1	1e-23			EKLF	1e-126
	CEBPD	1e-21			ESRRA	1e-91
	GFY	1e-16			Nrf2	1e-75
	POL009.1_DCE_S_II	1e-13			SOX15	1e-71
	NFYB	1e-13			Rfx1	1e-68
	PB0133.1_Hic1_2	1e-13			SD0002.1_at_AC_acceptor	1e-62
	SKN7	1e-13			TEAD	1e-62
	B52	1e-12			CNOT4	1e-62
	MafA	1e-12			FOXA1	1e-61
	PB0199.1_Zfp161_2	1e-11			HNRNPH2	1e-61
Cluster A3	Best Match TF	p-value		Cluster B3	Best Match TF	p-value
	SKN7	1e-127			Elk1	1e-263
	RDR1	1e-125			Sp2	1e-154
	ARALYDRAFT_484486	1e-124			NRF1	1e-138
	SPL5	1e-118			POL004.1_CCAAT-box	1e-133
	BARHL1	1e-116			GFY	1e-121
	THAP11	1e-115			YY1	1e-114
	MET28	1e-114			CAMTA1	1e-100
	SXL	1e-114			SUT1	1e-98
	MYB52	1e-110			ZBED1	1e-93
	REF2	1e-110			TFAP2C	1e-86

### Sheet: TableS3
Table S3. Hit lists of KEGG pathway analysis (top 10, FDR<0.05)
Figure 1C				Figure 2C
Cluster A1	Pathway	FDR		Cluster B1	Pathway	FDR
	Path:mmu01100 Metabolic pathways	5.6772e-22			Path:mmu05200 Pathways in cancer	1.37187e-07
	Path:mmu04146 Peroxisome	1.54804e-09			Path:mmu03082 ATP-dependent chromatin remodeling	5.58848e-06
	Path:mmu04152 AMPK signaling pathway	1.1686e-08			Path:mmu04530 Tight junction	5.58848e-06
	Path:mmu05200 Pathways in cancer	3.08618e-07			Path:mmu04137 Mitophagy-animal	1.26293e-05
	Path:mmu04932 Non-alcoholic fatty liver disease	1.66424e-06			Path:mmu04015 Rap1 signaling pathway	1.49559e-05
	Path:mmu04140 Autophagy-animal	3.70747e-06			Path:mmu04390 Hippo signaling pathway	1.49559e-05
	Path:mmu04910 Insulin signaling pathway	3.70747e-06			Path:mmu04810 Regulation of actin cytoskeleton	1.49559e-05
	Path:mmu05208 Chemical carcinogenesis-reactive oxygen species	5.41532e-06			Path:mmu05132 Salmonella infection	1.49559e-05
	Path:mmu03320 PPAR signaling pathway	1.05713e-05			Path:mmu05222 Small cell lung cancer	1.60317e-05
	Path:mmu04066 HIF-1 signaling pathway	1.67886e-05			Path:mmu05418 Fluid shear stress and atherosclerosis	1.60317e-05
Cluster A2	Pathway	FDR		Cluster B2	Pathway	FDR
	Path:mmu04151 PI3K-Akt signaling pathway	0.000542055			Path:mmu05200 Pathways in cancer	7.01108e-13
	Path:mmu05165 Human papillomavirus infection	0.0092234			Path:mmu04015 Rap1 signaling pathway	4.24377e-09
	Path:mmu04820 Cytoskeleton in muscle cells	0.00953175			Path:mmu04550 Signaling pathways regulating pluripotency of stem cells	2.01582e-08
	Path:mmu05200 Pathways in cancer	0.0278098			Path:mmu04310 Wnt signaling pathway	2.78029e-07
	Path:mmu04014 Ras signaling pathway	0.0431335			Path:mmu04014 Ras signaling pathway	2.80932e-06
					Path:mmu04151 PI3K-Akt signaling pathway	6.97348e-06
					Path:mmu04390 Hippo signaling pathway	6.97348e-06
					Path:mmu04820 Cytoskeleton in muscle cells	1.02657e-05
					Path:mmu05412 Arrhythmogenic right ventricular cardiomyopathy	1.23022e-05
					Path:mmu05418 Fluid shear stress and atherosclerosis	1.9947e-05
Cluster A3	Pathway	FDR		Cluster B3	Pathway	FDR
	Path:mmu05200 Pathways in cancer	4.26824e-16			Path:mmu04110 Cell cycle	1.93432e-10
	Path:mmu05205 Proteoglycans in cancer	8.61833e-12			Path:mmu04140 Autophagy-animal	3.72238e-10
	Path:mmu05132 Salmonella infection	2.93223e-11			Path:mmu04910 Insulin signaling pathway	6.93423e-10
	Path:mmu05022 Pathways of neurodegeneration-multiple diseases	7.94563e-11			Path:mmu03013 Nucleocytoplasmic transport	2.306e-09
	Path:mmu05135 Yersinia infection	4.53643e-10			Path:mmu05014 Amyotrophic lateral sclerosis	2.306e-09
	Path:mmu04722 Neurotrophin signaling pathway	5.10277e-10			Path:mmu05016 Huntington disease	1.21313e-07
	Path:mmu04919 Thyroid hormone signaling pathway	1.06063e-09			Path:mmu04114 Oocyte meiosis	1.5722e-07
	Path:mmu04140 Autophagy-animal	1.15528e-09			Path:mmu05022 Pathways of neurodegeneration-multiple diseases	1.5722e-07
	Path:mmu05016 Huntington disease	2.45095e-09			Path:mmu05010 Alzheimer disease	1.64828e-07
	Path:mmu04150 mTOR signaling pathway	4.5907e-09			Path:mmu04141 Protein processing in endoplasmic reticulum	2.20042e-07
